# Functional characterization of terpene synthases from *Dendrobium nobile* provides insights into the biosynthesis of copaborneol, a proposed dendrobine precursor

**DOI:** 10.64898/2026.10.06.757176

**Authors:** Dandan Li, Jianling Wang, Sijing Fu, Hualei Wang

## Abstract

Picrotoxane-type sesquiterpene alkaloids, including dendrobine, are characteristic constituents of *Dendrobium nobile*, but the enzymes that produce their proposed skeletal precursors remain incompletely characterized. Here, we combined tissue metabolite profiling with genome-guided screening and biochemical characterization of terpene synthases (TPSs). GC-MS analysis revealed variation in sesquiterpenoid profiles and dendrobine signals among tissues and developmental stages. Manual curation of the chromosome-level genome yielded 16 full-length TPS-a candidates. Functional screening in an FPP-supplying *Escherichia coli* system showed that three closely related genes on chromosome 1, *DnTPS1*–*DnTPS3*, produced copaborneol as their dominant product. The principal product of *DnTPS1* was purified and identified by NMR spectroscopy, and a purified-enzyme assay confirmed its direct conversion of FPP to copaborneol. Fluorescence imaging in rice protoplasts and *Nicotiana benthamiana* leaves indicated predominantly cytosolic localization of DnTPS1. Guided by sequence comparisons and structural modeling, we tested 12 DnTPS1 variants and found that substitutions at W377 and I295 altered the relative distribution of sesquiterpene products. Phylogenetic and regional gene-order analyses placed DnTPS1∼DnTPS3 in the same clade and identified related TPS candidates within corresponding genomic regions of six Dendrobium species. These findings establish that three *D. nobile* TPSs can form copaborneol and identify DnTPS1 residues that influence product selectivity, providing a basis for testing the proposed connection to dendrobine biosynthesis.
