## Supplementary material for "Functional characterization of terpene synthases from *Dendrobium nobile* provides insights into the biosynthesis of copaborneol, a proposed dendrobine precursor": Table S1∼Table S3

### Sheet: Table S1
Table S1. Candidate compounds detected in different tissues of Dendrobium nobile
Number	Candidata Name	Chemical formula	Category	Detected Tissue Count	Detected Tissue	Retention Time RT(min)	Highest Match Score
1	alpha-Cubebene	C15H24	sesquiterpene hydrocarbon	1	Seeds	33.479	98
2	cyclosativene	C15H24	sesquiterpene hydrocarbon	2	Seedlings、Flowers	34.289	94
3	alpha-copaene	C15H24	sesquiterpene hydrocarbon	1	Seeds	34.602	93
4	Diepi-alpha-cedrene	C15H24	sesquiterpene hydrocarbon	1	Protocorms	36.113	93
5	Daucene	C15H24	sesquiterpene hydrocarbon	1	Stems	36.134	96
6	beta-Patchoulene	C15H24	sesquiterpene hydrocarbon	2	Seedlings、Protocorms	36.365	99
7	alpha-elemene	C15H24	sesquiterpene hydrocarbon	3	Seedlings、Flowers、Protocorms	36.879	99
8	trans-alpha-Bergamotene	C15H24	sesquiterpene hydrocarbon	2	Leaves、Stems	37.361	91
9	beta-Caryophyliene	C15H24	sesquiterpene hydrocarbon	1	Flowers	37.77	99
10	Aromadendrene	C15H24	sesquiterpene hydrocarbon	1	Seeds	37.865	93
11	alpha-Guaiene	C15H24	sesquiterpene hydrocarbon	2	Seedlings、Protocorms	36.879	99
12	patchoulene	C15H24	sesquiterpene hydrocarbon	3	Seedlings、Flowers、Protocorms	38.012	99
13	alpha-amorphene	C15H24	sesquiterpene hydrocarbon	1	Seeds	38.274	95
14	eremophilene	C15H24	sesquiterpene hydrocarbon	2	Seedlings、Protocorms	38.777	97
15	β-Sesquisabinene	C15H24	sesquiterpene hydrocarbon	1	Stems	38.809	90
16	valencene	C15H24	sesquiterpene hydrocarbon	1	Seeds	38.956	97
17	alpha-Muurolene	C15H24	sesquiterpene hydrocarbon	1	Seeds	39.092	95
18	deta-cadinene	C15H24	sesquiterpene hydrocarbon	1	Seeds	39.9	93
19	farnesene	C15H24	sesquiterpene hydrocarbon	1	Flowers	40.519	94
20	beta-Bisabolene	C15H24	sesquiterpene hydrocarbon	2	Stems、Leaves	40.676	98
21	zingiberene	C15H24	sesquiterpene hydrocarbon	1	Stems	40.781	98
22	beta-sequiphellandrene	C15H24	sesquiterpene hydrocarbon	1	Stems	41.253	98
23	trans-nerolidol	C15H26O	oxygenated sesquiterpenes	2	Flowers、Stems	42.462	94
24	Germacrene B	C15H24	sesquiterpene hydrocarbon	1	Protocorms	42.68	99
25	Cedrol	C15H26O	oxygenated sesquiterpenes	2	Seeds、Flowers	42.848	97
26	Copaborneol/1S,3aS,4S,5S,7aR,8R)-5-Isopropyl-1,7a-d；imethyloctahydro-1H-1,4-methanoinden-8-ol	C15H26O	oxygenated sesquiterpenes	1	Seedlings	42.858	92
27	Dendrobine (library entry: Dendroban-12-one)	C16H25NO2	sesquiterpene alkaloid	4	Seeds、Stems、Leaves、Flowers	50.748	95

### Sheet: Table S2
Table S2. Physicochemical properties and predicted localization of DnTPS proteins
Gene ID	TPS name	cDNA length (nt)	First ORF incl. stop (bp)	Protein length (aa)	Molecular weight (Da)	Theoretical pI	Predicted localization	GRAVY	Instability index	Aliphatic index	WoLF PSORT scores
evm.model.Chr01.231	DnTPS1	1650	1650	549	64483.3	5.34	Cytosol	-0.401	40.31	89.85	cyto: 7, nucl: 4, vacu: 1, pero: 1, cysk: 1
evm.model.Chr01.242	DnTPS2	1650	1650	549	64461.3	5.38	Cytosol	-0.414	40.16	88.43	cyto: 6, nucl: 4, pero: 2, vacu: 1, cysk: 1
evm.model.Chr01.243	DnTPS3	1650	1650	549	64511.4	5.3	Cytosol	-0.41	40.47	89.69	cyto: 7, nucl: 4, vacu: 1, pero: 1, cysk: 1
evm.model.Chr10.1215	DnTPS24	1653	1653	550	64502.8	5.56	Cytosol	-0.184	45.73	98.53	cyto: 8, nucl: 3, chlo: 1, mito: 1, plas: 1
evm.model.Chr10.1221	DnTPS27	1653	1653	550	64466.7	5.56	Nucleus / Cytosol (tie)	-0.191	46.32	97.82	nucl: 4, cyto: 4, chlo: 3, mito: 1, plas: 1, cysk: 1
evm.model.Chr10.1223	DnTPS28	1653	1653	550	64456.7	5.51	Chloroplast / Nucleus / Cytosol (tie)	-0.177	46.67	98.71	chlo: 4, nucl: 4, cyto: 4, mito: 1, plas: 1
evm.model.Chr10.1229	DnTPS31	1653	1653	550	64587.9	5.54	Cytosol	-0.203	44.81	98.02	cyto: 9, nucl: 2, chlo: 1, mito: 1, plas: 1
evm.model.Chr10.1232	DnTPS32	1653	1653	550	64394.6	5.45	Chloroplast / Nucleus / Cytosol (tie)	-0.182	46.8	98.53	chlo: 4, nucl: 4, cyto: 4, mito: 1, plas: 1
evm.model.Chr10.1234	DnTPS33	1653	1653	550	64466.7	5.56	Nucleus / Cytosol (tie)	-0.191	46.32	97.82	nucl: 4, cyto: 4, chlo: 3, mito: 1, plas: 1, cysk: 1
evm.model.Chr10.1237	DnTPS35	1653	1653	550	64604.9	5.66	Cytosol	-0.222	45.32	97.31	cyto: 7, nucl: 3, chlo: 1, mito: 1, plas: 1, cysk: 1
evm.model.Chr12.1031	DnTPS41	1692	1692	563	65443.7	5.28	Nucleus	-0.222	43.91	97.16	nucl: 6, cyto: 3, chlo: 2, golg_plas: 2, plas: 1.5, golg: 1.5
evm.model.Chr12.1032	DnTPS42	1692	1692	563	65677	5.49	Cytosol	-0.249	41.71	95.95	cyto: 9, nucl: 3, pero: 1, golg: 1
evm.model.Chr12.1033	DnTPS43	1686	1686	561	65546.8	5.38	Nucleus	-0.235	44.42	94.21	nucl: 5, cyto: 4, chlo: 2, golg: 1.5, golg_plas: 1.5, mito: 1
evm.model.Chr12.1038	DnTPS44	1664	1617	538	63480.6	5.53	Nucleus / Cytosol (tie)	-0.246	44.29	87.92	nucl: 6, cyto: 6, plas: 1, golg: 1
evm.model.Chr12.1043	DnTPS47	1653	1653	550	64789	5.22	Cytosol	-0.197	45.64	95.75	cyto: 7, chlo: 4, nucl: 1, mito: 1, plas: 1
evm.model.Chr18.1465	DnTPS55	1662	1662	553	64912	5.49	Cytosol	-0.261	40.95	93.11	cyto: 5, E.R.: 3, nucl: 2, plas: 2, chlo: 1, pero: 1

### Sheet: Table S3
Table S3. Cloning and homology-arm primers for 16 DnTPS genes
Gene ID	TPS name	Application	Primer sequence (5′–3′)	Calculated Tm (°C)	GC (%)
evm.model.Chr01.231	DnTPS1	Cloning	5' - ATGGAGGATGGAATTGTCAGG-3'	54.55	47.62
evm.model.Chr01.231	DnTPS1	Cloning	5' - TCAAATGGAAACTGGTTCAAC-3'	52.09	38.1
evm.model.Chr01.231	DnTPS1	Homology assembly	5' - TGGGTCGCGGATCCGAATTCATGGAGGATGGAATTGTCAG-3'	54.55	47.62
evm.model.Chr01.231	DnTPS1	Homology assembly	5' - TGCGGCCGCAAGCTTGTCGACTCAAATGGAAACTGGTTCAAC-3'	52.09	38.1
evm.model.Chr01.242	DnTPS2	Cloning	5' - ATGGAGGATGGAATTGGCAGGCA-3'	61.24	52.17
evm.model.Chr01.242	DnTPS2	Cloning	5' - CTAGAAGGAAACTGGTTCAACCAA-3'	55.6	41.67
evm.model.Chr01.242	DnTPS2	Homology assembly	5' - agcaaatgggtcgcggatccgaattcATGGAGGATGGAATTGGCAGGCA-3'	61.24	52.17
evm.model.Chr01.242	DnTPS2	Homology assembly	5' - tcgagtgcggccgcaagcttgtcgacCTAGAAGGAAACTGGTTCAACCAA-3'	55.6	41.67
evm.model.Chr01.243	DnTPS3	Cloning	5' - TCAAATGGAAATTGGTTCAACCAA-3'	54.72	33.33
evm.model.Chr01.243	DnTPS3	Cloning	5' - TCAAATGGAAATTGGTTCAACCAAAAG-3'	56.33	33.33
evm.model.Chr01.243	DnTPS3	Homology assembly	5' - agcaaatgggtcgcggatccgaattcATGGAGGATGGAATTGCTAGG-3'	54.34	47.62
evm.model.Chr01.243	DnTPS3	Homology assembly	5' - tcgagtgcggccgcaagcttgtcgacTCAAATGGAAATTGGTTCAACCAAAAG-3'	56.33	33.33
evm.model.Chr10.1215	DnTPS24	Cloning	5' - GGCTTCTCCAAACACTTACC-3'	53.74	50
evm.model.Chr10.1215	DnTPS24	Cloning	5' - CTACAACGAGGGGCATCA-3'	54.1	55.56
evm.model.Chr10.1215	DnTPS24	Homology assembly	5' - agcaaatgggtcgcggatccgaattcGGCTTCTCCAAACACTTACC-3'	53.74	50
evm.model.Chr10.1215	DnTPS24	Homology assembly	5' - tcgagtgcggccgcaagcttgtcgacCTACAACGAGGGGCATCA-3'	54.1	55.56
evm.model.Chr10.1221	DnTPS27	Cloning	5' - ATGGAGGCTCTTCCTCTACCTATG-3'	57.42	50
evm.model.Chr10.1221	DnTPS27	Cloning	5' - TCAATCTTTCCTATGAACCAGAAC-3'	53.44	37.5
evm.model.Chr10.1221	DnTPS27	Homology assembly	5' - agcaaatgggtcgcggatccgaattcATGGAGGCTCTTCCTCTACCTATG-3'	57.42	50
evm.model.Chr10.1221	DnTPS27	Homology assembly	5' - tcgagtgcggccgcaagcttgtcgacTCAATCTTTCCTATGAACCAGAAC-3'	53.44	37.5
evm.model.Chr10.1223	DnTPS28	Cloning	5' - ATGGAGGCTCTTCCTCTACCTATG-3'	57.42	50
evm.model.Chr10.1223	DnTPS28	Cloning	5' - TCAATCTTTCCTAAGAACCAGAATCGG-3'	57.44	40.74
evm.model.Chr10.1223	DnTPS28	Homology assembly	5' - agcaaatgggtcgcggatccgaattcATGGAGGCTCTTCCTCTACCTATG-3'	57.42	50
evm.model.Chr10.1223	DnTPS28	Homology assembly	5' - tcgagtgcggccgcaagcttgtcgacTCAATCTTTCCTAAGAACCAGAATCGG-3'	57.44	40.74
evm.model.Chr10.1229	DnTPS31	Cloning	5' - TGGAGGCTCTTCCTTTACCTATGAAA-3'	57.9	42.31
evm.model.Chr10.1229	DnTPS31	Cloning	5' - TCAATCTTTACTAAGAACCAAAAC-3'	50.31	29.17
evm.model.Chr10.1229	DnTPS31	Homology assembly	5' - agcaaatgggtcgcggatccgaattcTGGAGGCTCTTCCTTTACCTATGAAA-3'	57.9	42.31
evm.model.Chr10.1229	DnTPS31	Homology assembly	5' - tcgagtgcggccgcaagcttgtcgacTCAATCTTTACTAAGAACCAAAAC-3'	50.31	29.17
evm.model.Chr10.1232	DnTPS32	Cloning	5' - ATGGAGGCTCTTCCTCTACCA-3'	56.79	52.38
evm.model.Chr10.1232	DnTPS32	Cloning	5' - TCAATCTTTCCTAAGAACCAGAAC-3'	53.38	37.5
evm.model.Chr10.1232	DnTPS32	Homology assembly	5' - tgggtcgcggatccgaattcATGGAGGCTCTTCCTCTACCA-3'	56.79	52.38
evm.model.Chr10.1232	DnTPS32	Homology assembly	5' - tgcggccgcaagcttgtcgacTCAATCTTTCCTAAGAACCAGAAC-3'	53.38	37.5
evm.model.Chr10.1234	DnTPS33	Cloning	5' - ATGGAGGCTCTTCCTCTACCAATG-3'	58.4	50
evm.model.Chr10.1234	DnTPS33	Cloning	5' - TCAATCTTTCCTATGAACCAGAAC-3'	53.44	37.5
evm.model.Chr10.1234	DnTPS33	Homology assembly	5' - agcaaatgggtcgcggatccgaattcATGGAGGCTCTTCCTCTACCAATG-3'	58.4	50
evm.model.Chr10.1234	DnTPS33	Homology assembly	5' - tcgagtgcggccgcaagcttgtcgacTCAATCTTTCCTATGAACCAGAAC-3'	53.44	37.5
evm.model.Chr10.1237	DnTPS35	Cloning	5' - ATGGAGGCTCTTCCTCTACCT-3'	56.5	52.38
evm.model.Chr10.1237	DnTPS35	Cloning	5' - TCAATCTTTCCTATGAACTAGAACC-3'	52.99	36
evm.model.Chr10.1237	DnTPS35	Homology assembly	5' - agcaaatgggtcgcggatccgaattcATGGAGGCTCTTCCTCTACCT-3'	56.5	52.38
evm.model.Chr10.1237	DnTPS35	Homology assembly	5' - tcgagtgcggccgcaagcttgtcgacTCAATCTTTCCTATGAACTAGAACC-3'	52.99	36
evm.model.Chr12.1031	DnTPS41	Cloning	5' - ATGGAGTCTCTTCAATCCCATACG-3'	56.68	45.83
evm.model.Chr12.1031	DnTPS41	Cloning	5' - TTAAACACTTGAAGGACATGCAAC-3'	55.2	37.5
evm.model.Chr12.1031	DnTPS41	Homology assembly	5' - agcaaatgggtcgcggatccgaattcATGGAGTCTCTTCAATCCCATACG-3'	56.68	45.83
evm.model.Chr12.1031	DnTPS41	Homology assembly	5' - tcgagtgcggccgcaagcttgtcgacTTAAACACTTGAAGGACATGCAAC-3'	55.2	37.5
evm.model.Chr12.1032	DnTPS42	Cloning	5' - ATGGAGCCTCTTCGATCCGAT-3'	57.97	52.38
evm.model.Chr12.1032	DnTPS42	Cloning	5' - TTAAACACTTGAAGGAAATGTAAC-3'	50.82	29.17
evm.model.Chr12.1032	DnTPS42	Homology assembly	5' - tgggtcgcggatccgaattcATGGAGCCTCTTCGATCCGAT-3'	57.97	52.38
evm.model.Chr12.1032	DnTPS42	Homology assembly	5' - tgcggccgcaagcttgtcgacTTAAACACTTGAAGGAAATGTAAC-3'	50.82	29.17
evm.model.Chr12.1033	DnTPS43	Cloning	5' - TTTGGCAGTCAGCCTTAT-3'	51.4	44.44
evm.model.Chr12.1033	DnTPS43	Cloning	5' - AGCGGATTTGATGATTTG-3'	48.51	38.89
evm.model.Chr12.1033	DnTPS43	Homology assembly	5' - agcaaatgggtcgcggatccgaattcTTTGGCAGTCAGCCTTAT-3'	51.4	44.44
evm.model.Chr12.1033	DnTPS43	Homology assembly	5' - tcgagtgcggccgcaagcttgtcgacAGCGGATTTGATGATTTG-3'	48.51	38.89
evm.model.Chr12.1038	DnTPS44	Cloning	5' - ATGGAGACTCTCCAGTTTTCT-3'	53.12	42.86
evm.model.Chr12.1038	DnTPS44	Cloning	5' - TCAATCCTTCAACTTACTAATTTGAACAGGT-3'	57.62	32.26
evm.model.Chr12.1038	DnTPS44	Homology assembly	5' - AATCAAATCAAGATTAAAGGATGGAGACTCTCCAGTTTTCT-3'	53.12	42.86
evm.model.Chr12.1038	DnTPS44	Homology assembly	5' - CATTCCAAGCAAGCTTGCAGTCAATCCTTCAACTTACTAATTTGAACAGGT-3'	57.62	32.26
evm.model.Chr12.1043	DnTPS47	Cloning	5' - ATGGAGGCTCTTCCTGTACC-3'	55.81	55
evm.model.Chr12.1043	DnTPS47	Cloning	5' - TCAATCGTTCCTATAAATCAAAATCGGA-3'	55.84	32.14
evm.model.Chr12.1043	DnTPS47	Homology assembly	5' - TGGGTCGCGGATCCGAATTCATGGAGGCTCTTCCTGTACC-3'	55.81	55
evm.model.Chr12.1043	DnTPS47	Homology assembly	5' - TGCGGCCGCAAGCTTGTCGACTCAGTCTTCCCTATAAATCA-3'	55.84	32.14
evm.model.Chr18.1465	DnTPS55	Cloning	5' - CCAATGCCTTCCTCTG-3'	64.67	43.24
evm.model.Chr18.1465	DnTPS55	Cloning	5' - CGAAATCCCAACGCTA-3'	57.08	39.29
evm.model.Chr18.1465	DnTPS55	Homology assembly	5' - agcaaatgggtcgcggatccgaattcCCAATGCCTTCCTCTG-3'	64.67	43.24
evm.model.Chr18.1465	DnTPS55	Homology assembly	5' - tcgagtgcggccgcaagcttgtcgacCGAAATCCCAACGCTA-3'	57.08	39.29
